# Lhx2 is a progenitor-intrinsic modulator of Sonic Hedgehog signaling during early retinal neurogenesis

**DOI:** 10.1101/2021.04.24.441277

**Authors:** Xiaodong Li, Patrick J. Gordon, John A. Gaynes, Alexandra W. Fuller, Randy Ringuette, Clayton P. Santiago, Valerie A. Wallace, Seth Blackshaw, Pulin Li, Edward M. Levine

## Abstract

An important question in organogenesis is how tissue-specific transcription factors interact with signaling pathways. In some cases, transcription factors define the context for how signaling pathways elicit tissue- or cell-specific responses, and in others, they influence signaling through transcriptional regulation of signaling components or accessory factors. We previously showed that during optic vesicle patterning, the Lim-homeodomain transcription factor Lhx2 has a contextual role by linking the Sonic Hedgehog (Shh) pathway to downstream targets without regulating the pathway itself. Here, we show that during early retinal neurogenesis, Lhx2 is a multilevel regulator of Shh signaling. Specifically, Lhx2 acts cell autonomously to control the expression of pathway genes required for efficient activation and maintenance of signaling in retinal progenitor cells. The Shh co-receptors Cdon and Gas1 are candidate direct targets of Lhx2 that mediate pathway activation, whereas Lhx2 directly or indirectly promotes the expression of other pathway components important for activation and sustained signaling. We also provide genetic evidence suggesting that Lhx2 has a contextual role by linking the Shh pathway to downstream targets. Through these interactions, Lhx2 establishes the competence for Shh signaling in retinal progenitors and the context for the pathway to promote early retinal neurogenesis. The temporally distinct interactions between Lhx2 and the Shh pathway in retinal development illustrate how transcription factors and signaling pathways adapt to meet stage-dependent requirements of tissue formation.
