## Supplemental Tables 1-10 for "Lhx2 is a progenitor-intrinsic modulator of Sonic Hedgehog signaling during early retinal neurogenesis": Suppl_Table_3.xlsx

### Sheet: qPCR
Supplemental Table 3: Statistics and tests for multiple pair-wise comparisons of qPCR-based measurements of gene expression
Notes:
RQ values used for graphing purposes only
Tests performed on DDCt values
Figs 2C and 6B: Lhx2 CKO v Ctrl (E11.5 tam---E14.5 harvest)
Summary table for RQ values
Genes	Genotype	sample (n)	RQ (fold change)	SD	SEM	Figure location
Vsx2	Control	4	1.02586	0.2732	0.1366	Fig 2C
	CKO	6	0.120632	0.0242726	0.00990925	Fig 2C
Ascl1	Control	4	1.01458	0.191689	0.0958444	Fig 2C
	CKO	6	0.542442	0.123587	0.0504542	Fig 2C
Sox2	Control	3	1.00302	0.0958149	0.0553187	Fig 2C
	CKO	4	0.589071	0.0919878	0.0459939	Fig 2C
Lhx2	Control	4	1.01558	0.19559	0.0977948	Fig 2C
	CKO	6	0.0159019	0.00666318	0.00272023	Fig 2C
Pax6	Control	3	1.03412	0.339183	0.195827	Fig 2C
	CKO	4	0.914789	0.184813	0.0924063	Fig 2C
Lin28b	Control	6	1.02091	0.242437	0.0989743	Fig 2C
	CKO	8	1.06392	0.272222	0.0962449	Fig 2C
Prtg	Control	6	1.00761	0.129546	0.0528868	Fig 2C
	CKO	8	0.993149	0.26323	0.093066	Fig 2C
Gli	Control	4	1.00345	0.0933883	0.0466942	Fig 6B
	CKO	6	0.206575	0.0402397	0.0164278	Fig 6B
Smo	Control	4	1.0056	0.12304	0.0615201	Fig 6B
	CKO	6	0.74604	0.0698862	0.0285309	Fig 6B
Shh	Control	6	1.00261	0.0792214	0.032342	Fig 6B
	CKO	8	0.965594	0.321973	0.113835	Fig 6B
Test name	Unpaired t test (multiple)
Variance assumption	Individual variance for each row
Multiple comparisons	Set P value threshold
Method	Holm-Šídák method
Alpha	0.05
Gene	Below threshold?	P-value	Mean Control	Mean CKO	Difference	SE of Difference	t ratio	df	Adjusted P-value
Lhx2	Yes	<0.000001	0	6.108	-6.108	0.3924	15.57	8	4e-06
Vsx2	Yes	<0.000001	0	3.077	-3.077	0.2125	14.48	8	6e-06
Sox2	Yes	0.003073	0	0.7762	-0.7762	0.1452	5.346	5	0.021315
Pax6	No	0.617975	0	0.1541	-0.1541	0.2901	0.5313	5	0.964164
Ascl1	Yes	0.001565	-2.5e-05	0.911	-0.9111	0.1943	4.688	8	0.014002
Prtg	No	0.757368	0	0.05509	-0.05509	0.1743	0.3161	12	0.964164
Lin28b	No	0.816843	1.667e-05	-0.04559	0.0456	0.1926	0.2368	12	0.964164
Shh	No	0.564909	0	0.1215	-0.1215	0.2053	0.5919	12	0.964164
Gli1	Yes	<0.000001	0	2.298	-2.298	0.1539	14.93	8	5e-06
Smo	Yes	0.002252	0	0.4278	-0.4278	0.09697	4.411	8	0.017874
Cdon	Yes	0.007294	0	1.009	-1.009	0.2827	3.57	8	0.042972
Gas1	Yes	<0.000001	0	1.349	-1.349	0.09905	13.62	8	8e-06
Boc	No	0.317064	1.667e-05	-0.1477	0.1477	0.1415	1.044	12	0.85144
Fig. 9A: Lhx2 CKO v Ctrl (E14.5 tam---E17.5 harvest)
Summary table for RQ values
Genes	Genotype	sample (n)	RQ (fold change)	SD	SEM	Figure Location
Lhx2	Control	3	0.843	0.15	0.0866025	Fig 9A
	CKO	4	0.012	0.003	0.0015	Fig 9A
Vsx2	Control	3	0.951	0.049	0.0282902	Fig 9A
	CKO	4	0.328	0.085	0.0425	Fig 9A
Gli1	Control	3	0.949	0.097	0.056003	Fig 9A
	CKO	4	0.517	0.116	0.058	Fig 9A
Ptch1	Control	3	0.806	0.183118	0.105723	Fig 9A
	CKO	4	0.583	0.115552	0.057776	Fig 9A
Ptch2	Control	3	0.94	0.053563	0.0309246	Fig 9A
	CKO	4	0.469	0.115622	0.0578108	Fig 9A
Hhip	Control	3	0.82	0.213449	0.123235	Fig 9A
	CKO	4	0.749	0.0787782	0.0393891	Fig 9A
Gli2	Control	3	0.889	0.0970429	0.0560278	Fig 9A
	CKO	4	0.563	0.0471381	0.023569	Fig 9A
Smo	Control	3	0.851	0.129085	0.0745274	Fig 9A
	CKO	4	0.565	0.0834706	0.0417353	Fig 9A
Test name	Unpaired t test (multiple)
Variance assumption	Individual variance for each row
Multiple comparisons	Set P value threshold
Method	Holm-Šídák method
Alpha	0.05
Gene	Below threshold?	P-value	Mean Control	Mean CKO	Difference	SE of Difference	t ratio	df	Adjusted P-value
Lhx2	Yes	3e-06	6.383	0.262	6.121	0.2706	22.62	5	2.5e-05
Vsx2	Yes	0.000911	1.646	0.074	1.572	0.2242	7.01	5	0.006357
Gli1	Yes	0.006992	0.9778	0.08033	0.8974	0.2037	4.405	5	0.027675
Ptch1	No	0.104515	0.8005	0.3347	0.4658	0.2352	1.98	5	0.198106
Ptch2	Yes	0.004493	1.127	0.09067	1.036	0.2116	4.895	5	0.022262
Hhip	No	0.661317	0.422	0.3227	0.09933	0.2135	0.4652	5	0.661317
Gli2	Yes	0.0014	0.8335	0.1757	0.6578	0.1031	6.381	5	0.008368
Smo	Yes	0.014846	0.8355	0.243	0.5925	0.1626	3.644	5	0.04388
Fig. 9B: Gli1 KO v Ctrl (E15.5)
Summary table for RQ values
Genes	Genotype	sample (n)	RQ (fold change)	SD	SEM	Figure location
Ptch1	Control	4	1.324	0.518	0.259	Fig 9B
	CKO	4	1.566	0.203	0.1015	Fig 9B
Ptch2	Control	4	1.351	0.718	0.359	Fig 9B
	CKO	4	1.828	0.339	0.1695	Fig 9B
Hhip	Control	4	1.506	0.501	0.2505	Fig 9B
	CKO	4	1.515	0.58	0.29	Fig 9B
Gli2	Control	4	1.188	0.397	0.1985	Fig 9B
	CKO	4	1.332	0.125	0.0625	Fig 9B
Smo	Control	4	1.155	0.285	0.1425	Fig 9B
	CKO	4	1.142	0.112	0.056	Fig 9B
Test name	Unpaired t test (multiple)
Variance assumption	Individual variance for each row
Multiple comparisons	Set P value threshold
Method	Holm-Šídák method
Alpha	0.05
Gene	Below threshold?	P-value	Mean Control	Mean CKO	Difference	SE of Difference	t ratio	df	Adjusted P-value
Ptch1	No	0.304285	-0.3313	-0.6378	0.3065	0.2729	1.123	6	0.765725
Ptch2	No	0.18916	-0.2998	-0.8505	0.5508	0.3719	1.481	6	0.64951
Hhip	No	0.979721	-0.532	-0.5225	-0.0095	0.3585	0.0265	6	0.998571
Gli2	No	0.381957	-0.1978	-0.4083	0.2105	0.2232	0.9433	6	0.765725
Smo	No	0.962197	-0.1783	-0.187	0.00875	0.1771	0.04941	6	0.998571
