## Supplemental Tables 1-10 for "Lhx2 is a progenitor-intrinsic modulator of Sonic Hedgehog signaling during early retinal neurogenesis": Suppl_Table_4.xlsx

### Sheet: Sheet2
Supplemental Table 4: Statistics and tests for experiments with open-loop responder cells
Figure 4F: Sums of integrated densities (area x mean fluorescence intensity) of open-loop reporter+ cells at different Shh-N concentrations at 72 hr
Note:
Means of sums of Integrated densities are graphed
Tests performed on natural log-transformed values
Summary statistics: dose response with open loop responder cells
Shh (nM)	sample (n)	Mean (sums of integrated densities)	SD	SEM
0	4	448850	291795	145897
15	4	5.03051e+06	1.29412e+06	647060
30	4	1.57543e+07	8.1773e+06	4.08865e+06
Anova	values
F	10.79
P value	0.0041
P value summary	**
Significant diff. among means (P < 0.05)?	Yes
R squared	0.7057
Brown-Forsythe test	values
F (DFn, DFd)	7.383 (2,9)
P value	0.0127
P value summary	*
Are SDs significantly different (P < 0.05)?	Yes
Tukey's multiple comparisons test	parameters
Number of families	1
Number of comparisons per family	3
Alpha	0.05
Comparisons	Mean Diff.	95.00% CI of diff.	Below threshold?	Summary	Adjusted P Value
15 vs. 0	2.535	1.446 to 3.623	Yes	***	0.0003
30 vs. 0	3.569	2.481 to 4.657	Yes	****	<0.0001
30 vs. 15	1.035	-0.05369 to 2.123	No	ns	0.062
Figure 5D: Open-loop reporter+ cell accumulation in co-cultures
Summary statistics: reporter+ cells/explant
Condition	Samples (n)	Timepoint (hr)	Ave reporter+ cells/explant	SD	SEM
Ctrl	4	48	477	426.128	213.064
Ctrl	4	72	1337	762.39	381.195
Ctrl	4	96	1593	564.403	282.202
CKO	6	48	317	190.353	77.7268
CKO	6	72	1249	564.868	230.653
CKO	6	96	2804	363.962	148.617
CKO + 5E1	2	48	17	12.728	7.34873
CKO + 5E1	2	72	241	243.245	140.442
CKO + 5E1	2	96	695	108.187	62.4636
Two-way Repeated Measures ANOVA	parameters
Assume sphericity?	No
Alpha	0.05
Source of Variation	% of total variation	P value	P value summary	Significant?	Geisser-Greenhouse's epsilon
Time x explant genotype	12.39	0.0002	***	Yes
Time	29.64	<0.0001	****	Yes	0.9608
explant genotype	17.33	0.0156	*	Yes
reporter+ cells	11.39	0.0058	**	Yes
Tukey's multiple comparisons test	parameters
Number of families	3
Number of comparisons per family	3
Alpha	0.05
Comparisons	Mean Diff.	95.00% CI of diff.	Below threshold?	Summary	Adjusted P Value
48h
cko vs. control	-159.2	-986.4 to 668.0	No	ns	0.7761
cko+5E1 vs. control	-459.5	-1349 to 429.6	No	ns	0.2254
cko+5E1 vs. cko	-300.3	-552.6 to -48.07	Yes	*	0.0262
72h
cko vs. control	-88.42	-1520 to 1343	No	ns	0.9786
cko+5E1 vs. control	-1096	-2611 to 418.6	No	ns	0.1239
cko+5E1 vs. cko	-1008	-1961 to -54.20	Yes	*	0.0413
96h
cko vs. control	1211	146.8 to 2274	Yes	*	0.0319
cko+5E1 vs. control	-898.5	-2031 to 233.5	No	ns	0.0931
cko+5E1 vs. cko	-2109	-2624 to -1594	Yes	****	<0.0001
Figure 5E: Average mean intensities per cell
Summary statistics: mean intensity/cell
Condition	Samples (n)	Timepoint (hr)	Ave (ave Mean Int/cell)	SD	SEM
control	4	48	41.8	4.919	2.46
control	4	72	46.7127	5.649	2.825
control	4	96	47.61	3.418	1.709
CKO	6	48	37.62	2.574	1.05104
CKO	6	72	40	2.864	1.16946
CKO	6	96	48.45	2.054	0.83871
CKO + 5E1	2	48	46.68	0.957	0.55254
CKO + 5E1	2	72	40.95	0.418	0.241339
CKO + 5E1	2	96	37.52	0.437	0.252309
Two-way Repeated Measures ANOVA	parameters
Assume sphericity?	No
Alpha	0.05
Source of Variation	% of total variation	P value	P value summary	Significant?	Geisser-Greenhouse's epsilon
time x explant genotype	35.96	0.0013	**	Yes
time	3.577	0.2691	ns	No	0.7377
explant genotype	9.98	0.0345	*	Yes
ave mean intensities/cell	8.97	0.629	ns	No
Tukey's multiple comparisons test	parameters
Number of families	3
Number of comparisons per family	3
Alpha	0.05
Comparisons	Mean Diff.	95.00% CI of diff.	Below threshold?	Summary	Adjusted P Value
48 hr
cko vs. control	-4.187	-13.59 to 5.221	No	ns	0.3552
cko+5E1 vs. control	4.88	-4.977 to 14.74	No	ns	0.2652
cko+5E1 vs. cko	9.067	5.104 to 13.03	Yes	**	0.0013
72 hr
cko vs. control	-6.709	-17.54 to 4.124	No	ns	0.1845
cko+5E1 vs. control	-5.758	-17.46 to 5.941	No	ns	0.2498
cko+5E1 vs. cko	0.9517	-2.836 to 4.739	No	ns	0.7236
96 hr
cko vs. control	0.8367	-5.631 to 7.304	No	ns	0.9012
cko+5E1 vs. control	-10.09	-17.07 to -3.110	Yes	*	0.0176
cko+5E1 vs. cko	-10.93	-13.68 to -8.173	Yes	****	<0.0001
