## Supplemental Tables 1-10 for "Lhx2 is a progenitor-intrinsic modulator of Sonic Hedgehog signaling during early retinal neurogenesis": Suppl_Table_5.xlsx

### Sheet: Shh-N dose response data
Supplemental Table 5: Statistics and tests for Shh-N dose responses in retinal explants.
Suppl. Fig. 6C: pilot Shh-N dose response in wild type retinal explants
Notes:
pilot study: results from a single experiment
RQ values used for graphing purposes only
Tests performed on DDCt values
Summary table for RQ values
condition	sample (n)	RQ (fold change)	SD	SEM
t=0	3	1.001	0.054	0.0311769
0nM	3	0.239838	0.0657682	0.0379713
0.5nM	3	0.415237	0.0953526	0.0550518
1nM	3	0.604085	0.0814256	0.0470111
3nM	3	1.33109	0.299452	0.172889
5nM	3	1.47698	0.344874	0.199113
7nM	3	1.69087	0.285383	0.164766
10nM	3	2.57477	0.728756	0.420748
One way Anova	values
F	42.07
P value	<0.0001
P value summary	****
Significant diff. among means (P < 0.05)?	Yes
R squared	0.9485
Brown-Forsythe test	values
F (DFn, DFd)	0.3713 (7, 16)
P value	0.9059
P value summary	ns
Are SDs significantly different (P < 0.05)?	No
Dunnett's multiple comparisons test	parameters
Control condition	t=0
Alpha	0.05
Comparisons	Mean Diff.	95.00% CI of diff.	Below threshold?	Summary	Adjusted P Value
0nM vs. t=0	2.119	1.389 to 2.850	Yes	****	<0.0001
0.5nM vs. t=0	1.32	0.5895 to 2.051	Yes	***	0.0005
1nM vs. t=0	0.7612	0.03040 to 1.492	Yes	*	0.0395
3nM vs. t=0	-0.3632	-1.094 to 0.3676	No	ns	0.5608
5nM vs. t=0	-0.5125	-1.243 to 0.2182	No	ns	0.2404
7nM vs. t=0	-0.7182	-1.449 to 0.01257	No	ns	0.0551
10nM vs. t=0	-1.299	-2.030 to -0.5681	Yes	***	0.0005
Dunnett's multiple comparisons test	parameters
Control condition	0nM Shh-N
Alpha	0.05
Comparisons	Mean Diff.	95.00% CI of diff.	Below threshold?	Summary	Adjusted P Value
t=0 vs. 0nM	-2.119	-2.850 to -1.389	Yes	****	<0.0001
0.5nM vs. 0nM	-0.7991	-1.530 to -0.06836	Yes	*	0.0293
1nM vs. 0nM	-1.358	-2.089 to -0.6275	Yes	***	0.0003
3nM vs. 0nM	-2.483	-3.213 to -1.752	Yes	****	<0.0001
5nM vs. 0nM	-2.632	-3.363 to -1.901	Yes	****	<0.0001
7nM vs. 0nM	-2.838	-3.568 to -2.107	Yes	****	<0.0001
10nM vs. 0nM	-3.418	-4.149 to -2.688	Yes	****	<0.0001
Figure 6G: Shh-N dose response experiment for CKO v Ctrl explants
Notes:
RQ values used for graphing purposes only
Tests performed on DDCt values
Summary table for RQ values of dose response
Condition	Genotype	sample (n)	RQ (fold change)	SD	SEM
t=0	Ctrl	4	1.03794	0.290366	0.145183
0nM	Ctrl	4	0.327842	0.0583195	0.0291598
1nM	Ctrl	4	0.699854	0.255454	0.127727
3nM	Ctrl	4	2.28887	1.2928	0.646399
t=0	CKO	4	0.289655	0.0214582	0.0107291
0nM	CKO	4	0.0652532	0.0252266	0.0126133
1nM	CKO	3	0.407004	0.0688519	0.0397517
3nM	CKO	4	1.04882	1.02534	0.51267
Two-way ANOVA	parameters
Alpha	0.05
Source of Variation	% of total variation	P value	P value summary	Significant?
Interaction	4.522	0.0103	*	Yes
Shh-N dose	63.4	<0.0001	****	Yes
Genotype	23.64	<0.0001	****	Yes
Spearman's test for heteroscedasticity	values
Rs of predicted Y vs. |residual|	-0.31
P value (one tailed)	0.0448
Passed (P > 0.05)?	No
Normality of Residuals
Test name	Statistics	P value	Passed normality test (alpha=0.05)?	P value summary
Anderson-Darling (A2*)	0.5156	0.1767	Yes	ns
D'Agostino-Pearson omnibus (K2)	0.5437	0.762	Yes	ns
Shapiro-Wilk (W)	0.9635	0.3605	Yes	ns
Kolmogorov-Smirnov (distance)	0.119	0.1	Yes	ns
Tukey's multiple comparisons test	parameters
Alpha	0.05
Comparisons	Predicted (LS) mean diff.	95.00% CI of diff.	Below threshold?	Summary	Adjusted P Value
t=0:CKO vs. t=0:CTL	1.791	0.6657 to 2.916	Yes	***	0.0005
0nM:CTL vs. t=0:CTL	1.627	0.5017 to 2.752	Yes	**	0.0016
0nM:CKO vs. t=0:CTL	4.026	2.901 to 5.151	Yes	****	<0.0001
1nM:CTL vs. t=0:CTL	0.5984	-0.5265 to 1.723	No	ns	0.6456
1nM:CKO vs. t=0:CTL	1.326	0.1107 to 2.541	Yes	*	0.0258
3nM:CTL vs. t=0:CTL	-1.049	-2.174 to 0.07587	No	ns	0.0798
3nM:CKO vs. t=0:CTL	-0.0184	-1.143 to 1.107	No	ns	>0.9999
0nM:CTL vs. t=0:CKO	-0.164	-1.289 to 0.9610	No	ns	0.9996
0nM:CKO vs. t=0:CKO	2.236	1.111 to 3.361	Yes	****	<0.0001
1nM:CTL vs. t=0:CKO	-1.192	-2.317 to -0.06728	Yes	*	0.0325
1nM:CKO vs. t=0:CKO	-0.4648	-1.680 to 0.7503	No	ns	0.9001
3nM:CTL vs. t=0:CKO	-2.84	-3.965 to -1.715	Yes	****	<0.0001
3nM:CKO vs. t=0:CKO	-1.809	-2.934 to -0.6841	Yes	***	0.0005
0nM:CKO vs. 0nM:CTL	2.4	1.275 to 3.525	Yes	****	<0.0001
1nM:CTL vs. 0nM:CTL	-1.028	-2.153 to 0.09669	No	ns	0.0903
1nM:CKO vs. 0nM:CTL	-0.3009	-1.516 to 0.9142	No	ns	0.9899
3nM:CTL vs. 0nM:CTL	-2.676	-3.801 to -1.551	Yes	****	<0.0001
3nM:CKO vs. 0nM:CTL	-1.645	-2.770 to -0.5201	Yes	**	0.0014
1nM:CTL vs. 0nM:CKO	-3.428	-4.553 to -2.303	Yes	****	<0.0001
1nM:CKO vs. 0nM:CKO	-2.7	-3.916 to -1.485	Yes	****	<0.0001
3nM:CTL vs. 0nM:CKO	-5.075	-6.200 to -3.950	Yes	****	<0.0001
3nM:CKO vs. 0nM:CKO	-4.045	-5.170 to -2.920	Yes	****	<0.0001
1nM:CKO vs. 1nM:CTL	0.7274	-0.4877 to 1.943	No	ns	0.5088
3nM:CTL vs. 1nM:CTL	-1.648	-2.772 to -0.5226	Yes	**	0.0014
3nM:CKO vs. 1nM:CTL	-0.6168	-1.742 to 0.5081	No	ns	0.612
3nM:CTL vs. 1nM:CKO	-2.375	-3.590 to -1.160	Yes	****	<0.0001
3nM:CKO vs. 1nM:CKO	-1.344	-2.559 to -0.1291	Yes	*	0.0231
3nM:CKO vs. 3nM:CTL	1.031	-0.09427 to 2.156	No	ns	0.0891
