## Supplemental Tables 1-10 for "Lhx2 is a progenitor-intrinsic modulator of Sonic Hedgehog signaling during early retinal neurogenesis": Suppl_Table_6.xlsx

### Sheet: E15.5 qPCR stats
Supplemental Table 6: Statistics and tests for multiple pairwise comparisons of qPCR-based gene expression measurements (4 genotypes)
Notes:
RQ values used for graphing purposes only
Tests performed on DDCt values
Tests were done indpendently for each gene
Summary table for RQ value of Hh pathway genes at E15.5
Gene	Genotype	sample (n)	RQ (fold change)	SD	SEM
Gli1	Control	6	0.884	0.228	0.093
	Ptch1 CKO	9	1.086	0.347	0.116
	Lhx2 CKO	7	0.172	0.038	0.014
	dCKO	4	0.385	0.042	0.021
Ptch1	Control	6	1.1	0.284	0.116
	Ptch1 CKO	9	2.834	0.96	0.32
	Lhx2 CKO	7	0.67	0.133	0.05
	dCKO	4	3.07	1.07	0.535
Hhip	Control	6	0.876	0.215	0.088
	Ptch1 CKO	9	2.537	0.584	0.195
	Lhx2 CKO	7	0.702	0.146	0.055
	dCKO	4	1.719	0.156	0.079
Ptch2	Control	6	0.765	0.227	0.093
	Ptch1 CKO	9	1.28	0.51	0.17
	Lhx2 CKO	7	0.283	0.053	0.02
	dCKO	4	1.439	0.299	0.15
ANOVA summaries	Gli1	Ptch1	Hhip	Ptch2
F	66.1	38.18	40.84	27.48
P value	<0.0001	<0.0001	<0.0001	<0.0001
P value summary	****	****	****	****
Significant diff. among means (P < 0.05)?	Yes	Yes	Yes	Yes
R squared	0.9001	0.8389	0.8478	0.7893
Brown-Forsythe tests	Gli1	Ptch1	Hhip	Ptch2
F (DFn, DFd)	0.4930 (3, 22)	1.012 (3, 22)	0.4355 (3, 22)	0.9799 (3, 22)
P value	0.6908	0.406	0.7297	0.4202
P value summary	ns	ns	ns	ns
Are SDs significantly different (P < 0.05)?	No	No	No	No
Tukey's multiple comparisons tests	Gli1		Ptch1		Hhip		Ptch2
comparison	adj p-value	summary	adj p-value2	summary2	adj p-value4	summary4	adj p-value3	summary3
Ctrl vs. Ptch1 CKO	0.5893	ns	<0.0001	****	0.0893	ns	<0.0001	****
Ctrl vs. Lhx2 CKO	<0.0001	****	0.4237	ns	0.0003	***	0.0633	ns
Ctrl vs. dCKO	0.0009	***	0.0017	**	0.0403	*	0.0001	***
Ptch1 CKO vs. Lhx2 CKO	<0.0001	****	<0.0001	****	<0.0001	****	<0.0001	****
Ptch1 CKO vs. dCKO	<0.0001	****	0.1151	ns	0.8006	ns	0.9623	ns
Lhx2 CKO vs. dCKO	0.0005	***	<0.0001	****	<0.0001	****	<0.0001	****
