## Supplemental Tables 1-10 for "Lhx2 is a progenitor-intrinsic modulator of Sonic Hedgehog signaling during early retinal neurogenesis": Suppl_Table_7.xlsx

### Sheet: Co-receptors
Supplemental Table 7: Statistics and test results for cell counts following electroporation in Lhx2 CKO, Gli1(Lacz/+) retinal explants
Summary table for b-Gal + cells in explant culture
Tranfection	explant name	GFP+; EdU+ (total cells counted)	bGal+ (subset of total cells)	% b-Gal+/GFP+;Edu+	Sample (n)	% Average	SD	SEM
GFP only	B2_GFP	493	83	16.836
GFP only	B9_GFP	227	31	13.656
GFP only	B10_GFP	658	94	14.286	3	14.93	1.68383	0.972
Cdon & Gas1	B2_corecept	172	44	25.581
Cdon & Gas1	B9_corecept	276	120	43.478
Cdon & Gas1	B10_corecept	442	163	36.878	3	35.3133	9.05226	5.226
Unpaired t test	values
P value	0.0185
P value summary	*
Significantly different (P < 0.05)?	Yes
One- or two-tailed P value?	Two-tailed
t, df	t=3.836, df=4
F test to compare variances	values
F, DFn, Dfd	28.89, 2, 2
P value	0.0669
P value summary	ns
Significantly different (P < 0.05)?	No
Normality of Residuals
Test name	Statistics	P value	Passed normality test (alpha=0.05)?	P value summary
Shapiro-Wilk (W)	0.9358	0.6259	Yes	ns
Kolmogorov-Smirnov (distance)	0.247	0.1	Yes	ns
