## Supplemental Tables 1-10 for "Lhx2 is a progenitor-intrinsic modulator of Sonic Hedgehog signaling during early retinal neurogenesis": Suppl_Table_8.xlsx

### Sheet: Sheet1
Locus	Allele	symbol used in paper	MGI ID	Source
Lhx2	flox	flox	MGI:3772179	Ed Monuki, UC Irvine, Irvine, CA (in lab >5yr)
Lhx2	KO	-	MGI:1890208	Heiner Westphal, NICHD, Bethesda, MD (in lab >5yr)
Lhx2	deleted flox	D or CKO	na	experimentally generated
Hes1	CreERT2	CreER	MGI:4412375	Charles Murtaugh, University of Utah, Salt Lake City, UT (in lab >5yr)
Gli1	lacz KI/KO	lacz or KO	MGI:2449767	Jax stock 8211
Ptch1	flox	flox	MGI:2675356	Michael Lewis, Baylor College of Medicine, Houston, TX
Ptch1	deleted flox	D or CKO	na	experimentally generated
Lhx2/Ptch1	deleted flox	dCKO		experimentally generated
Rosa26	ai14	ai14	MGI:3809524	Jax stock 7914
Rosa26	mTmG	mTmG	MGI:3716464	present in Ptch1(flox) strain
