## Supplemental Tables 1-10 for "Lhx2 is a progenitor-intrinsic modulator of Sonic Hedgehog signaling during early retinal neurogenesis": Suppl_Table_9.xlsx

### Sheet: primers
Primers used for genptyping
Primers	Sequence, 5' - 3'	Location/Target
Ptch1 flox F	CTGTCCCTATAGCCCTCTTAC	intron 2, 5' of loxP
Ptch1 flox R	AGTACGAGGCATGCAAGACC	intron 2, 3' of loxP
Lhx2 flox F	ACCGGTGGAGGAAGACTT TT	intron 1, 5' of loxP
Lhx2 flox R	CAGCGGTTAAGTATTGGGACA	intron 1, 3' of loxP
Lhx2 F	ACGGGGTCATCGACGAAATGG	Lhx2
Lhx2 R	TTAAGGGCCAGCTCATTCCTCC	pGK 3'UTR after Neo
Cre F	ATGCTTCTGTCCGTTTGCCG	Cre recombinase
Cre R	CCTGTTTTGCACGTTCACCG	Cre recombinase
Tom F	CTGTTCCTGTACGGCATGG	tdTomato
Tom R	GGCATTAAAGCAGCGTATCC	WPRE; 3' UTR for tdTomato
Rosa F	GGAGCGGGAGAAATGGATATG	Rosa exon 1
Rosa R	AAAGTCGCTCTGAGTTGTTAT	Rosa exon 2
GFP F	GCACGACTTCTTCAAGTCCGCCATGCC	GFP
GFP R	GCGGATCTTGAAGTTCACCTTGATGCC	GFP
LacZ F	CGACCGCATGGTTCAGAAGC	LacZ
LacZ R	GCAGACCGTTTTCGCTCGG	LacZ
Primers used for Ptch1 endpoint RT-PCR
Primer	Sequence, 5' - 3'	Location
Ptch1 2F	TGGTTGTGGGTCTCCTCATATT	exon 2
Ptch1 6R	CACCGTAAAGGAGCGTTACCTA	exon 6
Primers used Sybr green qPCR
Primer	Sequence, 5' - 3'	Location
Ascl1 F	GCAACCGGGTCAAGTTGGT	exon 1
Ascl1 R	GTCGTTGGAGTAGTTGGGGG	exon 1
Boc F	CGAAGAGAGCGGCCTATACTT	exon 2
Boc R	CCCAGGATCACAGTTCCTCC	exon 3
Cdon F	ATCCAGACCTCGGACCCTTAT	exon 1
Cdon R	GGCAGTAACAGGTTTAGCAGAAC	exon 2
Gas1 F	CGAATCGGTCAAAGAGAACATGG	exon 1
Gas1 R	GCTCGTCGTCATATTCTTCGT	exon 1
Gli1 F	CCAAGCCAACTTTATGTCAGGG	exon 4
Gli1 R	AGCCCGCTTCTTTGTTAATTTGA	exon 5
Lhx2 F	TCGGGACTTGGTTTATCACCT	exon 3
Lhx2 R	TGCAAGCGGCAATAGACCAG	exon 3
Shh F	AAAGCTGACCCCTTTAGCCTA	exon 1
Shh R	TGAGTTCCTTAAATCGTTCGGAG	exon 1
Smo F	GAGCGTAGCTTCCGGGACTA	exon 8
Smo R	CTGGGCCGATTCTTGATCTCA	exon 9
Vsx2 F	CGATTCCGAAGATGTTTCCTCC	exon 1-2
Vsx2 R	ATCTGGGTAGTGGGCTTCATT	exon 3
Sox2 F	GCGGAGTGGAAACTTTTGTCC	exon 1
Sox2 R	GGGAAGCGTGTACTTATCCTTCT	exon 1
Pax6 F	AAGGAGGGGGAGAGAACACC	exon 8
Pax6 R	TCTGAGCTTCATCCGAGTCTT	exon 8
Prtg F	CTGCGTTTGAAGTCCATCCAG	exon 3
Prtg R	CGGCGTTGATGAAATCTTGC	exon 3
Lin28b F	GCCTTGAGTCAATACGGGTAAC	exon 3
Lin28b R	AGGGTCTTCCCTTTAGGTCTTC	exon 3
Gapdh F	AGGTCGGTGTGAACGGATTTG	exon 2-3
Gapdh R	TGTAGACCATGTAGTTGAGGTCA	exon 3
Primers used in Taqman qPCR
Primer	Assay ID	Location
Gli1	Mm00494654_m1	exon 11-12
Hhip	Mm00469580_m1	exon 12-13
Ptch1	Mm_00436026_m1	exon 17-18
Ptch2	Mm00436047_m1	exon 19-20
Gapdh	Mm99999915_g1	exon 2-3
