## Supplemental Tables 1-10 for "Lhx2 is a progenitor-intrinsic modulator of Sonic Hedgehog signaling during early retinal neurogenesis": Suppl_Table_10.xlsx

### Sheet: Sheet1
Antibody list
Antibody	Source/RRID	Ca#	Company
Caspase 3	AB_397274
Pou4F	AB_673441
Otx2	AB_2157172
PCNA	AB_628110
EdU		c10340	Thermo Fisher
Ccnd1	AB_443423
tdTom	AB_2827808
bGal	AB_2313707
Cdon	AB_2078891
Gas1	AB_2107951
GFP	AB_10000240
